# Methylmercury demethylation and volatilization by animals expressing microbial enzymes

**DOI:** 10.1101/2023.12.11.571038

**Authors:** K Tepper, J King, PM Cholan, C Pfitzner, M Morsch, SC Apte, M Maselko

**Affiliations:** Applied Biosciences, Macquarie University; Sydney, NSW 2109, Australia; CSIRO Environment, Lucas Heights, Sydney; NSW 2234, Australia; Faculty of Medicine, Health and Human Sciences, Macquarie Medical School, Macquarie University; Sydney, NSW 2109, Australia; Biomolecular Discovery Research Centre, Macquarie University; Sydney, NSW 2109, Australia; ARC Centre of Excellence in Synthetic Biology, Macquarie University; Sydney, NSW 2109, Australia

## Abstract

Methylmercury is a highly toxic pollutant that accumulates in food webs where it is inaccessible to current remediation technologies. We demonstrate that animals can be engineered to express the microbial enzymes, organomercurial lyase (MerB) and mercuric reductase (MerA), to bioremediate methylmercury. MerA and MerB from *Escherichia coli* were functional in invertebrate (*Drosophila melanogaster*) and vertebrate (*Danio rerio*) model systems and converted methylmercury into volatile Hg^0^. The engineered animals tolerated higher exposures to methylmercury and accumulated less than half as much mercury relative to their wild-type counterparts. The outcomes of this research could be applied to reduce mercury contamination in farmed and recreationally caught fish, for species conservation, and to restore value to organic wastes contaminated with mercury.
