## Supplementary data file for "Methylmercury demethylation and volatilization by animals expressing microbial enzymes"

### Sheet: Fly MeHg Bioconcentration
Sample ID	[MeHg] spike mg/L	Sample Description	Sample Mass (mg)	Total Hg (ug/kg)	Hg(II) (ug/kg)
CE657-1	0.2	Fly/merA+B 1	9.1	1134.26	280.677
CE657-2	0.2	Fly/merA+B 2	3.723	1315.75	471.751
CE657-3	0.2	Fly/merA+B 3	7.769	1042.16	274.167
CE657-7	0.2	Fly/Empty Vector 1	8.943	6310.21	209.151
CE657-8	0.2	Fly/Empty Vector 2	9.473	6350.97	136.153
CE657-9	0.2	Fly/Empty Vector 3	9.2475	8673.32	178.745
Sample ID	Sample Description	Recovery (%)	Recovery (%)
CE657-10	0.2 mg/L Fly/Empty Vector 1	105.544	99.2774
Sample ID	Sample Description	Total Hg (ug/kg)	Hg(II)
DOLT-5-1	Dogfish liver	371.048	---
DOLT-5-2	Dogfish liver	426.36	---
DOLT-5 avg	Dogfish liver	398.704	---
Certified value	---	440 ± 180	---
Sample ID		Sample Description		Total Hg (ug/kg)
CE657-9		0.2 mg/L Fly/Empty Vector 3		8406.78
CE657-9 dup		0.2 mg/L Fly/Empty Vector 3 dup		8939.86
CE657-9 avg		0.2 mg/L Fly/Empty Vector 3 avg		8673.32
Samples weighed into amber glass vials, to which 1.2 mL of 25% KOH in methanol added then heated to 70°C.
For total Hg, 0.1 mL aliquot taken into 25 mL of 0.5% BrCl and allowed to digest overnight, then analysed by CV-AFS.
For Hg(II), immediately prior to analysis, 0.1 mL aliquot taken into 80 mL of 0.5% HCl. 0.5 mL of SnCl2 added then purged onto gold traps and analysed by CV-AFS.

### Sheet: Fly Hg0 volatilization
BLANKS
Name/ID	Hg0 (pg)
Empty bottle	<13
Empty bottle	85.337
Empty bottle	<13
NFC1	<13
NFC2	<13
NFC3	<13
WT1	<13
WT2	173.34
WT3	15.996
+ 1000 ng MeHg as Hg spike
Sample ID	Hg0 (ng) 0 - 3 d	Hg0 (ng) 3 - 6 d	Total Hg0 (ng)
WT1			2.32
WT2			0.727
WT3			2.087
Fly/EcMerB Only 1			31.439
Fly/EcMerB Only 2			2.749
Fly/EcMerB Only 3			7.471
Fly/EcMerA+B 1	68.7097	26.277	94.9867
Fly/EcMerA+B 2	72.5968	42.7926	115.389
Fly/EcMerA+B 3	66.5157	30.1438	96.6594

### Sheet: Fly MeHg toxicity assay
Fly strain	[MeHg as Hg]	Replicate	Total pupae	Total eclosed	% eclosed	Average	SD
Fly/EcMerA+B	0	1	20	16	80	81.8851	7.02004
		2	25	19	76
		3	29	26	89.6552
	0.2	1	36	36	100	94.2308	8.15892
		2	26	23	88.4615
		3	24	19	79.1667
	0.5	1	27	27	100	92.5833	8.06355
		2	32	30	93.75
		3	25	21	84
	1	1	31	27	87.0968	89.1894	2.97309
		2	27	25	92.5926
		3	33	29	87.8788
	2	1	26	24	92.3077	90.293	1.88529
		2	30	27	90
		3	35	31	88.5714
Fly/Empty Vector	0	1	45	39	86.6667	90.5051	3.40937
		2	44	41	93.1818
		3	36	33	91.6667
	0.2	1	38	38	100	97.4359	3.62619
		2	39	37	94.8718
		3	34	29	85.2941
	0.5	1	38	38	100	95.3488	6.57774
		2	43	39	90.6977
		3	39	24	61.5385
	1	1	36	30	83.3333	73.5165	10.2641
		2	39	29	74.359
		3	35	22	62.8571
	2	1	40	12	30	23.0824	6.68082
		2	36	6	16.6667
		3	31	7	22.5806

### Sheet: Fish MeHg bioconcentration
				μg/g as received weight
Condition	Fish gender	Sample weight (g)	Hg as MeHg spike	Hg(II)	Total Hg
WT	Female	0.5415	2*12h @ 10ug/L	0.67878	4.2547
WT	Female	0.4715		0.864349	4.34228
WT	Male	0.2555		1.46803	6.97175
Fish/EcMerA+B	Female	0.8178		0.866114	1.50537
Fish/EcMerA+B	Female	0.8162		0.966399	1.64734
Fish/EcMerA+B	Male	0.5533		1.66677	2.50578
WT	Female	0.501	0ug/L blank from system water	0.0258698	0.0822771
WT	Male	0.3695		0.0320279	0.0801706
WT	Female	0.3708		0.028152	0.115982
LOD				0.001	0.001
Reference Materials
			μg/g dry weight
Sample ID	Sample Description	---	Total Hg
NIST2976	Mussel tissue	---	0.055581
Certified Value	---	---	0.061 ± 0.0.0036
DOLT-5	Dogfish liver	---	0.367417
Certified Value	---	---	0.44 ± 0.18
DORM-4	Fish protein	---	0.478938
Certified Value	---	---	0.412 ± 0.036
Replicates
		μg/g as received weight
Sample ID	Sample Description	Hg(II)	Total Hg
CE651-10	25ug/L MeHg WT2 male	1.14617	6.67967
CE651-10 dup	25ug/L MeHg WT2 male dup	1.21933	6.50453
CE651-10 avg	25ug/L MeHg WT2 male avg	1.18275	6.5921
Spike Recoveries
		Spike Recovery (%)
Sample ID	Sample Description	Hg(II)	Total Hg
CE651-9	25ug/L MeHg WT1 female	89.9	110.845

### Sheet: Fish Hg0 volatilization
BLANKS
Sample ID	Hg (pg)
NFC (trap 7)	45
NFC (trap 9)	54
NFC (trap 6)	41
WT larvae (trap 10)	95
WT larvae (trap 2)	178
Fish/merA+B larvae founder X (trap 3)	128
+1000 ng MeHg as Hg spike
Sample ID	Hg (pg)
NFC1 (trap 4)	2587
NFC2 (trap 1)	6368
WT1 (trap 9)	3662
WT2 (trap 10)	6448
WT3 (trap 3)	2371
Fish/EcMerA+B founder II (trap 6)	62946
Fish/EcMerA+B founder V (trap 7)	88336
Fish/EcMerA+B founder X (trap 2)	61359

### Sheet: Fish Swimming Fitness
Total distance moved (mm)
31.10.23 exposure experiment
0 μg/L MeHg (as Hg) exposure				50 μg/L MeHg (as Hg) exposure
WT 1	Fish/ Empty Vector 1	Fish/ EcMerA+B 1		WT 1	Fish/ Empty Vector 1	Fish/ EcMerA+B 1
2912.37	2666.01	3310.71		1788.44	1064.13	3543.38
3007.85	4135.56	4489.11		1887.34	1103.55	2595.2
3805.5	3556.71	3229.74		1964.26	1425.37	2931.51
3529.83	3040.26	2169.14		1564.88	1635.35	2533.59
2373.35	3117.16	3509.28		2006.33	2141.48	2476.77
2517.63	3439.08	4076.75		1412.34	1576.66	4324.47
2416.66	3349.56	3691.44		1271.48	1219.17	5006.34
3090.69	2760.05	5043.53		845.507	936.71	3973.63
3224.45				1213.89
4247.49				712.556
3737.45
3592.19
3302.1
3686.22
4055.74
3046.54
7.11.23 exposure experiment
0 μg/L MeHg (as Hg) exposure				50 μg/L MeHg (as Hg) exposure
WT 2	Fish/ Empty Vector 2	Fish/ EcMerA+B 2		WT 2	Fish/ Empty Vector 2	Fish/ EcMerA+B 2
3044.05	3450.96	2868.81		1548.65	1387.5	3158.01
2464.47	3199.73	3045.34		1403.13	1634.14	4180.43
4688.56	3279.98	3002.05		3202.16	1215.68	3898.82
2601.76	3184.53	4864.22		2551.61	1616.1	4116.28
3865.47	3349.59	5236.37		1355.11	1190.99	2739.49
3266.73	3373.05	3558.29		1258.19	728.633	3383.27
2874	4590.97	3483.81		2166.11	1316.14	4409.79
2894.16	3319.14	3546.76		1906.29	988.074	2774.03
3125.7	3869.77	2526.33		1417.74	1326.85	1838.59
3953.4	3176.71	5237.44		1016.84	1656.67	2234.98
3371.05	1904.94	2326.55		2200.86	1544.98	4303.88
3627.72	3813.98	1944			2061.35	4524.72
4388.03	2887.12	3074.7			2281.86	4833.15
2159.18	5220.23	3104.49				3370.84
3791.27	3623.91	4345.62				2983.99
2292.85	5513.56	3553.98				3203.77
